# Cardiac Outflow tract septation defects in a DiGeorge syndrome model respond to Minoxidil treatment

**DOI:** 10.1101/2024.03.18.585569

**Authors:** Ilaria Aurigemma, Rosa Ferrentino, Varsha Poondi Krishnan, Olga Lanzetta, Claudia Angelini, Elizabeth Illingworth, Antonio Baldini

## Abstract

**Background:** The T-BOX transcription factor TBX1 is essential for the development of the pharyngeal apparatus and it is haploinsufficient in DiGeorge syndrome (DGS), a developmental anomaly associated with congenital heart disease and other abnormalities. The murine model recapitulates the heart phenotype and showed collagen accumulation.

**Methods:** We first used a cellular model to study gene expression during cardiogenic differentiation of WT and *Tbx1*^-/-^ mouse embryonic stem cells. Then we used a mouse model of DGS to test whether interfering with collagen accumulation using an inhibitor of lysyl hydroxylase would modify the cardiac phenotype of the mutant.

**Results and conclusions:** In the cell differentiation model, loss of *Tbx1* was associated with up regulation of a subset of ECM-related genes, including several collagen genes. In the *in vivo* model, early prenatal treatment with Minoxidil, a lysyl hydroxylase inhibitor, ameliorated the cardiac outflow tract septation phenotype in *Tbx1* mutant fetuses, but it had no effect on septation in WT fetuses. We conclude that TBX1 suppresses a subset of ECM-related genes. The partial rescue of the septation phenotype through Minoxidil treatment suggests that inhibiting collagen cross-linking reduces the impact of the phenotypic consequences of *Tbx1* mutation.
