## Supplementary Table 3 for "Cardiac Outflow tract septation defects in a DiGeorge syndrome model respond to Minoxidil treatment"

### Sheet: Selected ECM genes
Ensembl ID	MGI ID	Gene name	Description
ENSMUSG00000022893	MGI:109249	Adamts1	ADAM metallopeptidase with thrombospondin type 1 motif 1
ENSMUSG00000033453	MGI:2449569	Adamts15	ADAM metallopeptidase with thrombospondin type 1 motif 15
ENSMUSG00000022371	MGI:1341272	Col14a1	collagen, type XIV, alpha 1
ENSMUSG00000029661	MGI:88468	Col1a2	collagen, type I, alpha 2
ENSMUSG00000026043	MGI:88453	Col3a1	collagen, type III, alpha 1
ENSMUSG00000026837	MGI:88457	Col5a1	collagen, type V, alpha 1
ENSMUSG00000061353	MGI:103556	Cxcl12	C-X-C motif chemokine ligand 12
ENSMUSG00000047414	MGI:3603594	Flrt2	fibronectin leucine rich transmembrane protein 2
ENSMUSG00000051379	MGI:1918686	Flrt3	fibronectin leucine rich transmembrane protein 3
ENSMUSG00000031119	MGI:104902	Gpc4	glypican 4
ENSMUSG00000068220	MGI:96777	Lgals1	lectin, galactose binding, soluble 1
ENSMUSG00000015568	MGI:96820	Lpl	lipoprotein lipase
ENSMUSG00000059974	MGI:2446259	Ntm	neurotrimin
ENSMUSG00000026833	MGI:1860437	Olfm1	olfactomedin 1
ENSMUSG00000029718	MGI:105099	Pcolce	procollagen C-endopeptidase enhancer protein
ENSMUSG00000027750	MGI:1926321	Postn	periostin, osteoblast specific factor
ENSMUSG00000029838	MGI:97804	Ptn	pleiotrophin
ENSMUSG00000026249	MGI:101780	Serpine2	serine (or cysteine) peptidase inhibitor, clade E, member 2
ENSMUSG00000000753	MGI:108080	Serpinf1	serine (or cysteine) peptidase inhibitor, clade F, member 1
ENSMUSG00000031548	MGI:892014	Sfrp1	secreted frizzled-related protein 1
ENSMUSG00000037820	MGI:98731	Tgm2	transglutaminase 2, C polypeptide

### Sheet: ENCODE cCREs of ECM genes
seqnames	start	end	width	strand	type	seqnames gene	start gene	end gene	width gene	strand gene	gene id	gene name	region
chr16	85797191	85797534	344	*	dELS	chr16	85793827	85803113	9287	-	11504	Adamts1	chr16-85797191-85797534
chr16	85800425	85800607	183	*	dELS	chr16	85793827	85803113	9287	-	11504	Adamts1	chr16-85800425-85800607
chr16	85800665	85801002	338	*	dELS	chr16	85793827	85803113	9287	-	11504	Adamts1	chr16-85800665-85801002
chr16	85801872	85802198	327	*	dELS	chr16	85793827	85803113	9287	-	11504	Adamts1	chr16-85801872-85802198
chr9	30902258	30902476	219	*	dELS	chr9	30899155	30922452	23298	-	235130	Adamts15	chr9-30902258-30902476
chr9	30902724	30903070	347	*	dELS	chr9	30899155	30922452	23298	-	235130	Adamts15	chr9-30902724-30903070
chr9	30903375	30903574	200	*	dELS	chr9	30899155	30922452	23298	-	235130	Adamts15	chr9-30903375-30903574
chr9	30908430	30908619	190	*	dELS	chr9	30899155	30922452	23298	-	235130	Adamts15	chr9-30908430-30908619
chr9	30909042	30909351	310	*	dELS	chr9	30899155	30922452	23298	-	235130	Adamts15	chr9-30909042-30909351
chr9	30912234	30912489	256	*	dELS	chr9	30899155	30922452	23298	-	235130	Adamts15	chr9-30912234-30912489
chr9	30913432	30913765	334	*	dELS	chr9	30899155	30922452	23298	-	235130	Adamts15	chr9-30913432-30913765
chr9	30919075	30919410	336	*	dELS	chr9	30899155	30922452	23298	-	235130	Adamts15	chr9-30919075-30919410
chr9	30919739	30919959	221	*	dELS	chr9	30899155	30922452	23298	-	235130	Adamts15	chr9-30919739-30919959
chr9	30921782	30922063	282	*	dELS	chr9	30899155	30922452	23298	-	235130	Adamts15	chr9-30921782-30922063
chr15	55308312	55308477	166	*	dELS	chr15	55307750	55520803	213054	+	12818	Col14a1	chr15-55308312-55308477
chr15	55310540	55310883	344	*	dELS	chr15	55307750	55520803	213054	+	12818	Col14a1	chr15-55310540-55310883
chr15	55317930	55318241	312	*	dELS	chr15	55307750	55520803	213054	+	12818	Col14a1	chr15-55317930-55318241
chr15	55319720	55320030	311	*	dELS	chr15	55307750	55520803	213054	+	12818	Col14a1	chr15-55319720-55320030
chr15	55333422	55333619	198	*	dELS	chr15	55307750	55520803	213054	+	12818	Col14a1	chr15-55333422-55333619
chr15	55333684	55334028	345	*	dELS	chr15	55307750	55520803	213054	+	12818	Col14a1	chr15-55333684-55334028
chr15	55356063	55356411	349	*	dELS	chr15	55307750	55520803	213054	+	12818	Col14a1	chr15-55356063-55356411
chr15	55378341	55378670	330	*	dELS	chr15	55307750	55520803	213054	+	12818	Col14a1	chr15-55378341-55378670
chr15	55380083	55380369	287	*	dELS	chr15	55307750	55520803	213054	+	12818	Col14a1	chr15-55380083-55380369
chr15	55381193	55381361	169	*	dELS	chr15	55307750	55520803	213054	+	12818	Col14a1	chr15-55381193-55381361
chr15	55381662	55381984	323	*	dELS	chr15	55307750	55520803	213054	+	12818	Col14a1	chr15-55381662-55381984
chr15	55417235	55417541	307	*	dELS	chr15	55307750	55520803	213054	+	12818	Col14a1	chr15-55417235-55417541
chr15	55417971	55418178	208	*	dELS	chr15	55307750	55520803	213054	+	12818	Col14a1	chr15-55417971-55418178
chr15	55418303	55418515	213	*	dELS	chr15	55307750	55520803	213054	+	12818	Col14a1	chr15-55418303-55418515
chr15	55439480	55439819	340	*	pELS	chr15	55307750	55520803	213054	+	12818	Col14a1	chr15-55439480-55439819
chr15	55472620	55472949	330	*	dELS	chr15	55307750	55520803	213054	+	12818	Col14a1	chr15-55472620-55472949
chr15	55500114	55500451	338	*	dELS	chr15	55307750	55520803	213054	+	12818	Col14a1	chr15-55500114-55500451
chr15	55308554	55308747	194	*	dELS	chr15	55307750	55520803	213054	+	12818	Col14a1	chr15-55308554-55308747
chr15	55308786	55308995	210	*	dELS	chr15	55307750	55520803	213054	+	12818	Col14a1	chr15-55308786-55308995
chr15	55308997	55309197	201	*	dELS	chr15	55307750	55520803	213054	+	12818	Col14a1	chr15-55308997-55309197
chr15	55347252	55347555	304	*	dELS	chr15	55307750	55520803	213054	+	12818	Col14a1	chr15-55347252-55347555
chr15	55457339	55457533	195	*	dELS	chr15	55307750	55520803	213054	+	12818	Col14a1	chr15-55457339-55457533
chr15	55465162	55465433	272	*	dELS	chr15	55307750	55520803	213054	+	12818	Col14a1	chr15-55465162-55465433
chr15	55479671	55479941	271	*	dELS	chr15	55307750	55520803	213054	+	12818	Col14a1	chr15-55479671-55479941
chr15	55502352	55502576	225	*	dELS	chr15	55307750	55520803	213054	+	12818	Col14a1	chr15-55502352-55502576
chr6	4506902	4507052	151	*	pELS	chr6	4504814	4541544	36731	+	12843	Col1a2	chr6-4506902-4507052
chr6	4504696	4504952	257	*	pELS	chr6	4504814	4541544	36731	+	12843	Col1a2	chr6-4504696-4504952
chr6	4509451	4509711	261	*	dELS	chr6	4504814	4541544	36731	+	12843	Col1a2	chr6-4509451-4509711
chr6	4510612	4510867	256	*	dELS	chr6	4504814	4541544	36731	+	12843	Col1a2	chr6-4510612-4510867
chr6	4514787	4515131	345	*	dELS	chr6	4504814	4541544	36731	+	12843	Col1a2	chr6-4514787-4515131
chr6	4525242	4525515	274	*	dELS	chr6	4504814	4541544	36731	+	12843	Col1a2	chr6-4525242-4525515
chr6	4530983	4531323	341	*	dELS	chr6	4504814	4541544	36731	+	12843	Col1a2	chr6-4530983-4531323
chr6	4533123	4533396	274	*	dELS	chr6	4504814	4541544	36731	+	12843	Col1a2	chr6-4533123-4533396
chr6	4539110	4539456	347	*	dELS	chr6	4504814	4541544	36731	+	12843	Col1a2	chr6-4539110-4539456
chr1	45311504	45311728	225	*	dELS	chr1	45311538	45349706	38169	+	12825	Col3a1	chr1-45311504-45311728
chr1	45311992	45312290	299	*	dELS	chr1	45311538	45349706	38169	+	12825	Col3a1	chr1-45311992-45312290
chr1	45312961	45313208	248	*	dELS	chr1	45311538	45349706	38169	+	12825	Col3a1	chr1-45312961-45313208
chr1	45315854	45316119	266	*	dELS	chr1	45311538	45349706	38169	+	12825	Col3a1	chr1-45315854-45316119
chr1	45316145	45316492	348	*	dELS	chr1	45311538	45349706	38169	+	12825	Col3a1	chr1-45316145-45316492
chr1	45316771	45317019	249	*	dELS	chr1	45311538	45349706	38169	+	12825	Col3a1	chr1-45316771-45317019
chr1	45320584	45320740	157	*	dELS	chr1	45311538	45349706	38169	+	12825	Col3a1	chr1-45320584-45320740
chr1	45320905	45321204	300	*	dELS	chr1	45311538	45349706	38169	+	12825	Col3a1	chr1-45320905-45321204
chr1	45318258	45318591	334	*	dELS	chr1	45311538	45349706	38169	+	12825	Col3a1	chr1-45318258-45318591
chr2	27888780	27889130	351	*	dELS	chr2	27886425	28039514	153090	+	12831	Col5a1	chr2-27888780-27889130
chr2	27889270	27889425	156	*	dELS	chr2	27886425	28039514	153090	+	12831	Col5a1	chr2-27889270-27889425
chr2	27934886	27935216	331	*	dELS	chr2	27886425	28039514	153090	+	12831	Col5a1	chr2-27934886-27935216
chr2	27936603	27936949	347	*	dELS	chr2	27886425	28039514	153090	+	12831	Col5a1	chr2-27936603-27936949
chr2	27954954	27955302	349	*	dELS	chr2	27886425	28039514	153090	+	12831	Col5a1	chr2-27954954-27955302
chr2	27956782	27957127	346	*	dELS	chr2	27886425	28039514	153090	+	12831	Col5a1	chr2-27956782-27957127
chr2	27957159	27957504	346	*	dELS	chr2	27886425	28039514	153090	+	12831	Col5a1	chr2-27957159-27957504
chr2	27976647	27976823	177	*	pELS	chr2	27886425	28039514	153090	+	12831	Col5a1	chr2-27976647-27976823
chr2	27981112	27981399	288	*	dELS	chr2	27886425	28039514	153090	+	12831	Col5a1	chr2-27981112-27981399
chr2	27981650	27981978	329	*	pELS	chr2	27886425	28039514	153090	+	12831	Col5a1	chr2-27981650-27981978
chr2	27982195	27982438	244	*	pELS	chr2	27886425	28039514	153090	+	12831	Col5a1	chr2-27982195-27982438
chr2	27983117	27983443	327	*	pELS	chr2	27886425	28039514	153090	+	12831	Col5a1	chr2-27983117-27983443
chr2	27993460	27993802	343	*	dELS	chr2	27886425	28039514	153090	+	12831	Col5a1	chr2-27993460-27993802
chr2	28000189	28000528	340	*	dELS	chr2	27886425	28039514	153090	+	12831	Col5a1	chr2-28000189-28000528
chr2	28008307	28008642	336	*	pELS	chr2	27886425	28039514	153090	+	12831	Col5a1	chr2-28008307-28008642
chr2	28031441	28031654	214	*	dELS	chr2	27886425	28039514	153090	+	12831	Col5a1	chr2-28031441-28031654
chr2	28031837	28032179	343	*	dELS	chr2	27886425	28039514	153090	+	12831	Col5a1	chr2-28031837-28032179
chr2	28033228	28033393	166	*	dELS	chr2	27886425	28039514	153090	+	12831	Col5a1	chr2-28033228-28033393
chr2	28033476	28033819	344	*	dELS	chr2	27886425	28039514	153090	+	12831	Col5a1	chr2-28033476-28033819
chr2	28038749	28039088	340	*	dELS	chr2	27886425	28039514	153090	+	12831	Col5a1	chr2-28038749-28039088
chr2	27887912	27888260	349	*	dELS	chr2	27886425	28039514	153090	+	12831	Col5a1	chr2-27887912-27888260
chr2	27939477	27939826	350	*	dELS	chr2	27886425	28039514	153090	+	12831	Col5a1	chr2-27939477-27939826
chr2	27995110	27995406	297	*	dELS	chr2	27886425	28039514	153090	+	12831	Col5a1	chr2-27995110-27995406
chr2	28001327	28001656	330	*	dELS	chr2	27886425	28039514	153090	+	12831	Col5a1	chr2-28001327-28001656
chr2	28007995	28008257	263	*	pELS	chr2	27886425	28039514	153090	+	12831	Col5a1	chr2-28007995-28008257
chr2	28037581	28037860	280	*	dELS	chr2	27886425	28039514	153090	+	12831	Col5a1	chr2-28037581-28037860
chr2	27901980	27902139	160	*	dELS	chr2	27886425	28039514	153090	+	12831	Col5a1	chr2-27901980-27902139
chr2	28012429	28012667	239	*	dELS	chr2	27886425	28039514	153090	+	12831	Col5a1	chr2-28012429-28012667
chr2	28027890	28028232	343	*	dELS	chr2	27886425	28039514	153090	+	12831	Col5a1	chr2-28027890-28028232
chr6	117168299	117168640	342	*	dELS	chr6	117168535	117181367	12833	+	20315	Cxcl12	chr6-117168299-117168640
chr6	117169032	117169378	347	*	dELS	chr6	117168535	117181367	12833	+	20315	Cxcl12	chr6-117169032-117169378
chr6	117169553	117169888	336	*	dELS	chr6	117168535	117181367	12833	+	20315	Cxcl12	chr6-117169553-117169888
chr6	117169935	117170284	350	*	dELS	chr6	117168535	117181367	12833	+	20315	Cxcl12	chr6-117169935-117170284
chr6	117170368	117170598	231	*	dELS	chr6	117168535	117181367	12833	+	20315	Cxcl12	chr6-117170368-117170598
chr6	117172424	117172771	348	*	dELS	chr6	117168535	117181367	12833	+	20315	Cxcl12	chr6-117172424-117172771
chr12	95691917	95692246	330	*	pELS	chr12	95692226	95785215	92990	+	399558	Flrt2	chr12-95691917-95692246
chr12	95692825	95693084	260	*	pELS	chr12	95692226	95785215	92990	+	399558	Flrt2	chr12-95692825-95693084
chr12	95693260	95693516	257	*	pELS	chr12	95692226	95785215	92990	+	399558	Flrt2	chr12-95693260-95693516
chr12	95694510	95694826	317	*	dELS	chr12	95692226	95785215	92990	+	399558	Flrt2	chr12-95694510-95694826
chr12	95695108	95695263	156	*	dELS	chr12	95692226	95785215	92990	+	399558	Flrt2	chr12-95695108-95695263
chr12	95696323	95696567	245	*	dELS	chr12	95692226	95785215	92990	+	399558	Flrt2	chr12-95696323-95696567
chr12	95696568	95696912	345	*	dELS	chr12	95692226	95785215	92990	+	399558	Flrt2	chr12-95696568-95696912
chr12	95697038	95697262	225	*	dELS	chr12	95692226	95785215	92990	+	399558	Flrt2	chr12-95697038-95697262
chr12	95700805	95701105	301	*	pELS	chr12	95692226	95785215	92990	+	399558	Flrt2	chr12-95700805-95701105
chr12	95734173	95734335	163	*	dELS	chr12	95692226	95785215	92990	+	399558	Flrt2	chr12-95734173-95734335
chr12	95734402	95734734	333	*	dELS	chr12	95692226	95785215	92990	+	399558	Flrt2	chr12-95734402-95734734
chr12	95735468	95735798	331	*	dELS	chr12	95692226	95785215	92990	+	399558	Flrt2	chr12-95735468-95735798
chr12	95738817	95739142	326	*	dELS	chr12	95692226	95785215	92990	+	399558	Flrt2	chr12-95738817-95739142
chr12	95745040	95745363	324	*	dELS	chr12	95692226	95785215	92990	+	399558	Flrt2	chr12-95745040-95745363
chr12	95765323	95765657	335	*	dELS	chr12	95692226	95785215	92990	+	399558	Flrt2	chr12-95765323-95765657
chr12	95775261	95775584	324	*	dELS	chr12	95692226	95785215	92990	+	399558	Flrt2	chr12-95775261-95775584
chr2	140667720	140668007	288	*	dELS	chr2	140650914	140671469	20556	-	71436	Flrt3	chr2-140667720-140668007
chr2	140671048	140671292	245	*	dELS	chr2	140650914	140671469	20556	-	71436	Flrt3	chr2-140671048-140671292
chr2	140666906	140667195	290	*	dELS	chr2	140650914	140671469	20556	-	71436	Flrt3	chr2-140666906-140667195
chr2	140667318	140667626	309	*	dELS	chr2	140650914	140671469	20556	-	71436	Flrt3	chr2-140667318-140667626
chr2	140669077	140669427	351	*	dELS	chr2	140650914	140671469	20556	-	71436	Flrt3	chr2-140669077-140669427
chr2	140669845	140670083	239	*	dELS	chr2	140650914	140671469	20556	-	71436	Flrt3	chr2-140669845-140670083
chrX	52072456	52072798	343	*	dELS	chrX	52053021	52165252	112232	-	14735	Gpc4	chrX-52072456-52072798
chrX	52101489	52101780	292	*	dELS	chrX	52053021	52165252	112232	-	14735	Gpc4	chrX-52101489-52101780
chrX	52109042	52109329	288	*	dELS	chrX	52053021	52165252	112232	-	14735	Gpc4	chrX-52109042-52109329
chrX	52128920	52129076	157	*	dELS	chrX	52053021	52165252	112232	-	14735	Gpc4	chrX-52128920-52129076
chrX	52140367	52140709	343	*	pELS	chrX	52053021	52165252	112232	-	14735	Gpc4	chrX-52140367-52140709
chrX	52144521	52144864	344	*	pELS	chrX	52053021	52165252	112232	-	14735	Gpc4	chrX-52144521-52144864
chrX	52145006	52145306	301	*	pELS	chrX	52053021	52165252	112232	-	14735	Gpc4	chrX-52145006-52145306
chrX	52145741	52145948	208	*	pELS	chrX	52053021	52165252	112232	-	14735	Gpc4	chrX-52145741-52145948
chrX	52151099	52151420	322	*	dELS	chrX	52053021	52165252	112232	-	14735	Gpc4	chrX-52151099-52151420
chrX	52151598	52151865	268	*	dELS	chrX	52053021	52165252	112232	-	14735	Gpc4	chrX-52151598-52151865
chrX	52153010	52153344	335	*	dELS	chrX	52053021	52165252	112232	-	14735	Gpc4	chrX-52153010-52153344
chrX	52154884	52155191	308	*	dELS	chrX	52053021	52165252	112232	-	14735	Gpc4	chrX-52154884-52155191
chrX	52155693	52155894	202	*	dELS	chrX	52053021	52165252	112232	-	14735	Gpc4	chrX-52155693-52155894
chrX	52156868	52157052	185	*	dELS	chrX	52053021	52165252	112232	-	14735	Gpc4	chrX-52156868-52157052
chrX	52157093	52157296	204	*	dELS	chrX	52053021	52165252	112232	-	14735	Gpc4	chrX-52157093-52157296
chrX	52157572	52157835	264	*	dELS	chrX	52053021	52165252	112232	-	14735	Gpc4	chrX-52157572-52157835
chrX	52164164	52164401	238	*	dELS	chrX	52053021	52165252	112232	-	14735	Gpc4	chrX-52164164-52164401
chrX	52113682	52113979	298	*	dELS	chrX	52053021	52165252	112232	-	14735	Gpc4	chrX-52113682-52113979
chrX	52115567	52115767	201	*	dELS	chrX	52053021	52165252	112232	-	14735	Gpc4	chrX-52115567-52115767
chrX	52130757	52131102	346	*	dELS	chrX	52053021	52165252	112232	-	14735	Gpc4	chrX-52130757-52131102
chr15	78926507	78926790	284	*	pELS	chr15	78926725	78930465	3741	+	16852	Lgals1	chr15-78926507-78926790
chr15	78927065	78927401	337	*	pELS	chr15	78926725	78930465	3741	+	16852	Lgals1	chr15-78927065-78927401
chr15	78928033	78928383	351	*	dELS	chr15	78926725	78930465	3741	+	16852	Lgals1	chr15-78928033-78928383
chr15	78928570	78928812	243	*	dELS	chr15	78926725	78930465	3741	+	16852	Lgals1	chr15-78928570-78928812
chr8	68880280	68880630	351	*	dELS	chr8	68880491	68907448	26958	+	16956	Lpl	chr8-68880280-68880630
chr8	68880901	68881177	277	*	dELS	chr8	68880491	68907448	26958	+	16956	Lpl	chr8-68880901-68881177
chr8	68882256	68882542	287	*	dELS	chr8	68880491	68907448	26958	+	16956	Lpl	chr8-68882256-68882542
chr8	68882770	68883111	342	*	dELS	chr8	68880491	68907448	26958	+	16956	Lpl	chr8-68882770-68883111
chr8	68890497	68890696	200	*	dELS	chr8	68880491	68907448	26958	+	16956	Lpl	chr8-68890497-68890696
chr8	68890778	68891127	350	*	dELS	chr8	68880491	68907448	26958	+	16956	Lpl	chr8-68890778-68891127
chr8	68902973	68903319	347	*	dELS	chr8	68880491	68907448	26958	+	16956	Lpl	chr8-68902973-68903319
chr8	68882545	68882695	151	*	dELS	chr8	68880491	68907448	26958	+	16956	Lpl	chr8-68882545-68882695
chr8	68885044	68885370	327	*	dELS	chr8	68880491	68907448	26958	+	16956	Lpl	chr8-68885044-68885370
chr9	29288359	29288560	202	*	dELS	chr9	28994750	29963141	968392	-	235106	Ntm	chr9-29288359-29288560
chr9	29288647	29288997	351	*	dELS	chr9	28994750	29963141	968392	-	235106	Ntm	chr9-29288647-29288997
chr9	29315971	29316155	185	*	dELS	chr9	28994750	29963141	968392	-	235106	Ntm	chr9-29315971-29316155
chr9	29317709	29317995	287	*	dELS	chr9	28994750	29963141	968392	-	235106	Ntm	chr9-29317709-29317995
chr9	29332331	29332676	346	*	dELS	chr9	28994750	29963141	968392	-	235106	Ntm	chr9-29332331-29332676
chr9	29412092	29412399	308	*	dELS	chr9	28994750	29963141	968392	-	235106	Ntm	chr9-29412092-29412399
chr9	29412437	29412668	232	*	dELS	chr9	28994750	29963141	968392	-	235106	Ntm	chr9-29412437-29412668
chr9	29750448	29750672	225	*	dELS	chr9	28994750	29963141	968392	-	235106	Ntm	chr9-29750448-29750672
chr9	29773053	29773376	324	*	dELS	chr9	28994750	29963141	968392	-	235106	Ntm	chr9-29773053-29773376
chr9	29791213	29791559	347	*	dELS	chr9	28994750	29963141	968392	-	235106	Ntm	chr9-29791213-29791559
chr9	29791586	29791858	273	*	dELS	chr9	28994750	29963141	968392	-	235106	Ntm	chr9-29791586-29791858
chr9	29806852	29807199	348	*	dELS	chr9	28994750	29963141	968392	-	235106	Ntm	chr9-29806852-29807199
chr9	29834959	29835179	221	*	dELS	chr9	28994750	29963141	968392	-	235106	Ntm	chr9-29834959-29835179
chr9	29943450	29943714	265	*	dELS	chr9	28994750	29963141	968392	-	235106	Ntm	chr9-29943450-29943714
chr9	29962087	29962335	249	*	dELS	chr9	28994750	29963141	968392	-	235106	Ntm	chr9-29962087-29962335
chr9	29962463	29962776	314	*	dELS	chr9	28994750	29963141	968392	-	235106	Ntm	chr9-29962463-29962776
chr9	29963017	29963320	304	*	dELS	chr9	28994750	29963141	968392	-	235106	Ntm	chr9-29963017-29963320
chr9	29058939	29059200	262	*	dELS	chr9	28994750	29963141	968392	-	235106	Ntm	chr9-29058939-29059200
chr9	29076059	29076403	345	*	dELS	chr9	28994750	29963141	968392	-	235106	Ntm	chr9-29076059-29076403
chr9	29123953	29124161	209	*	dELS	chr9	28994750	29963141	968392	-	235106	Ntm	chr9-29123953-29124161
chr9	29183116	29183368	253	*	dELS	chr9	28994750	29963141	968392	-	235106	Ntm	chr9-29183116-29183368
chr9	29201131	29201327	197	*	dELS	chr9	28994750	29963141	968392	-	235106	Ntm	chr9-29201131-29201327
chr9	29205664	29205905	242	*	dELS	chr9	28994750	29963141	968392	-	235106	Ntm	chr9-29205664-29205905
chr9	29208816	29209043	228	*	dELS	chr9	28994750	29963141	968392	-	235106	Ntm	chr9-29208816-29209043
chr9	29209298	29209580	283	*	dELS	chr9	28994750	29963141	968392	-	235106	Ntm	chr9-29209298-29209580
chr9	29215475	29215678	204	*	dELS	chr9	28994750	29963141	968392	-	235106	Ntm	chr9-29215475-29215678
chr9	29215803	29216150	348	*	dELS	chr9	28994750	29963141	968392	-	235106	Ntm	chr9-29215803-29216150
chr9	29217929	29218258	330	*	dELS	chr9	28994750	29963141	968392	-	235106	Ntm	chr9-29217929-29218258
chr9	29220518	29220864	347	*	dELS	chr9	28994750	29963141	968392	-	235106	Ntm	chr9-29220518-29220864
chr9	29221143	29221303	161	*	dELS	chr9	28994750	29963141	968392	-	235106	Ntm	chr9-29221143-29221303
chr9	29221322	29221620	299	*	dELS	chr9	28994750	29963141	968392	-	235106	Ntm	chr9-29221322-29221620
chr9	29239009	29239359	351	*	dELS	chr9	28994750	29963141	968392	-	235106	Ntm	chr9-29239009-29239359
chr9	29242567	29242777	211	*	dELS	chr9	28994750	29963141	968392	-	235106	Ntm	chr9-29242567-29242777
chr9	29243024	29243367	344	*	dELS	chr9	28994750	29963141	968392	-	235106	Ntm	chr9-29243024-29243367
chr9	29244042	29244343	302	*	dELS	chr9	28994750	29963141	968392	-	235106	Ntm	chr9-29244042-29244343
chr9	29252937	29253101	165	*	dELS	chr9	28994750	29963141	968392	-	235106	Ntm	chr9-29252937-29253101
chr9	29268708	29269000	293	*	dELS	chr9	28994750	29963141	968392	-	235106	Ntm	chr9-29268708-29269000
chr9	29269073	29269280	208	*	dELS	chr9	28994750	29963141	968392	-	235106	Ntm	chr9-29269073-29269280
chr9	29318716	29319064	349	*	dELS	chr9	28994750	29963141	968392	-	235106	Ntm	chr9-29318716-29319064
chr9	29341375	29341723	349	*	dELS	chr9	28994750	29963141	968392	-	235106	Ntm	chr9-29341375-29341723
chr9	29368367	29368611	245	*	dELS	chr9	28994750	29963141	968392	-	235106	Ntm	chr9-29368367-29368611
chr9	29369778	29369981	204	*	dELS	chr9	28994750	29963141	968392	-	235106	Ntm	chr9-29369778-29369981
chr9	29377262	29377461	200	*	dELS	chr9	28994750	29963141	968392	-	235106	Ntm	chr9-29377262-29377461
chr9	29390834	29391164	331	*	dELS	chr9	28994750	29963141	968392	-	235106	Ntm	chr9-29390834-29391164
chr9	29391247	29391422	176	*	dELS	chr9	28994750	29963141	968392	-	235106	Ntm	chr9-29391247-29391422
chr9	29407036	29407203	168	*	dELS	chr9	28994750	29963141	968392	-	235106	Ntm	chr9-29407036-29407203
chr9	29410358	29410610	253	*	dELS	chr9	28994750	29963141	968392	-	235106	Ntm	chr9-29410358-29410610
chr9	29410674	29411004	331	*	dELS	chr9	28994750	29963141	968392	-	235106	Ntm	chr9-29410674-29411004
chr9	29411116	29411352	237	*	dELS	chr9	28994750	29963141	968392	-	235106	Ntm	chr9-29411116-29411352
chr9	29413161	29413490	330	*	dELS	chr9	28994750	29963141	968392	-	235106	Ntm	chr9-29413161-29413490
chr9	29428363	29428689	327	*	dELS	chr9	28994750	29963141	968392	-	235106	Ntm	chr9-29428363-29428689
chr9	29477233	29477490	258	*	dELS	chr9	28994750	29963141	968392	-	235106	Ntm	chr9-29477233-29477490
chr9	29523363	29523700	338	*	dELS	chr9	28994750	29963141	968392	-	235106	Ntm	chr9-29523363-29523700
chr9	29524120	29524465	346	*	dELS	chr9	28994750	29963141	968392	-	235106	Ntm	chr9-29524120-29524465
chr9	29533691	29533999	309	*	dELS	chr9	28994750	29963141	968392	-	235106	Ntm	chr9-29533691-29533999
chr9	29534329	29534651	323	*	dELS	chr9	28994750	29963141	968392	-	235106	Ntm	chr9-29534329-29534651
chr9	29550069	29550274	206	*	dELS	chr9	28994750	29963141	968392	-	235106	Ntm	chr9-29550069-29550274
chr9	29550598	29550948	351	*	dELS	chr9	28994750	29963141	968392	-	235106	Ntm	chr9-29550598-29550948
chr9	29558985	29559333	349	*	dELS	chr9	28994750	29963141	968392	-	235106	Ntm	chr9-29558985-29559333
chr9	29562477	29562817	341	*	dELS	chr9	28994750	29963141	968392	-	235106	Ntm	chr9-29562477-29562817
chr9	29568639	29568893	255	*	dELS	chr9	28994750	29963141	968392	-	235106	Ntm	chr9-29568639-29568893
chr9	29574641	29574986	346	*	dELS	chr9	28994750	29963141	968392	-	235106	Ntm	chr9-29574641-29574986
chr9	29575964	29576312	349	*	dELS	chr9	28994750	29963141	968392	-	235106	Ntm	chr9-29575964-29576312
chr9	29594705	29594868	164	*	dELS	chr9	28994750	29963141	968392	-	235106	Ntm	chr9-29594705-29594868
chr9	29594931	29595271	341	*	dELS	chr9	28994750	29963141	968392	-	235106	Ntm	chr9-29594931-29595271
chr9	29727762	29727964	203	*	dELS	chr9	28994750	29963141	968392	-	235106	Ntm	chr9-29727762-29727964
chr9	29728079	29728416	338	*	dELS	chr9	28994750	29963141	968392	-	235106	Ntm	chr9-29728079-29728416
chr9	29766315	29766589	275	*	dELS	chr9	28994750	29963141	968392	-	235106	Ntm	chr9-29766315-29766589
chr9	29865771	29865976	206	*	dELS	chr9	28994750	29963141	968392	-	235106	Ntm	chr9-29865771-29865976
chr9	29866162	29866452	291	*	dELS	chr9	28994750	29963141	968392	-	235106	Ntm	chr9-29866162-29866452
chr9	29898768	29898981	214	*	dELS	chr9	28994750	29963141	968392	-	235106	Ntm	chr9-29898768-29898981
chr9	29939555	29939878	324	*	dELS	chr9	28994750	29963141	968392	-	235106	Ntm	chr9-29939555-29939878
chr9	29960348	29960525	178	*	dELS	chr9	28994750	29963141	968392	-	235106	Ntm	chr9-29960348-29960525
chr9	29004533	29004866	334	*	dELS	chr9	28994750	29963141	968392	-	235106	Ntm	chr9-29004533-29004866
chr9	29025706	29025980	275	*	dELS	chr9	28994750	29963141	968392	-	235106	Ntm	chr9-29025706-29025980
chr9	29071406	29071648	243	*	dELS	chr9	28994750	29963141	968392	-	235106	Ntm	chr9-29071406-29071648
chr9	29087218	29087560	343	*	dELS	chr9	28994750	29963141	968392	-	235106	Ntm	chr9-29087218-29087560
chr9	29087622	29087970	349	*	dELS	chr9	28994750	29963141	968392	-	235106	Ntm	chr9-29087622-29087970
chr9	29244811	29245012	202	*	dELS	chr9	28994750	29963141	968392	-	235106	Ntm	chr9-29244811-29245012
chr9	29313454	29313629	176	*	dELS	chr9	28994750	29963141	968392	-	235106	Ntm	chr9-29313454-29313629
chr9	29472422	29472617	196	*	dELS	chr9	28994750	29963141	968392	-	235106	Ntm	chr9-29472422-29472617
chr9	29724827	29725134	308	*	dELS	chr9	28994750	29963141	968392	-	235106	Ntm	chr9-29724827-29725134
chr9	29956993	29957327	335	*	dELS	chr9	28994750	29963141	968392	-	235106	Ntm	chr9-29956993-29957327
chr2	28193719	28194058	340	*	dELS	chr2	28192992	28230736	37745	+	56177	Olfm1	chr2-28193719-28194058
chr2	28204861	28205109	249	*	dELS	chr2	28192992	28230736	37745	+	56177	Olfm1	chr2-28204861-28205109
chr2	28206519	28206748	230	*	dELS	chr2	28192992	28230736	37745	+	56177	Olfm1	chr2-28206519-28206748
chr2	28227781	28228122	342	*	dELS	chr2	28192992	28230736	37745	+	56177	Olfm1	chr2-28227781-28228122
chr2	28195082	28195233	152	*	dELS	chr2	28192992	28230736	37745	+	56177	Olfm1	chr2-28195082-28195233
chr2	28201542	28201764	223	*	dELS	chr2	28192992	28230736	37745	+	56177	Olfm1	chr2-28201542-28201764
chr2	28205965	28206296	332	*	dELS	chr2	28192992	28230736	37745	+	56177	Olfm1	chr2-28205965-28206296
chr2	28211860	28212203	344	*	dELS	chr2	28192992	28230736	37745	+	56177	Olfm1	chr2-28211860-28212203
chr2	28216437	28216699	263	*	dELS	chr2	28192992	28230736	37745	+	56177	Olfm1	chr2-28216437-28216699
chr2	28218696	28219007	312	*	dELS	chr2	28192992	28230736	37745	+	56177	Olfm1	chr2-28218696-28219007
chr2	28219027	28219323	297	*	dELS	chr2	28192992	28230736	37745	+	56177	Olfm1	chr2-28219027-28219323
chr2	28222304	28222646	343	*	dELS	chr2	28192992	28230736	37745	+	56177	Olfm1	chr2-28222304-28222646
chr2	28222937	28223115	179	*	dELS	chr2	28192992	28230736	37745	+	56177	Olfm1	chr2-28222937-28223115
chr2	28224858	28225208	351	*	dELS	chr2	28192992	28230736	37745	+	56177	Olfm1	chr2-28224858-28225208
chr5	137611269	137611614	346	*	pELS	chr5	137605103	137613784	8682	-	18542	Pcolce	chr5-137611269-137611614
chr5	137611654	137611823	170	*	pELS	chr5	137605103	137613784	8682	-	18542	Pcolce	chr5-137611654-137611823
chr5	137608252	137608481	230	*	pELS	chr5	137605103	137613784	8682	-	18542	Pcolce	chr5-137608252-137608481
chr5	137608676	137608926	251	*	pELS	chr5	137605103	137613784	8682	-	18542	Pcolce	chr5-137608676-137608926
chr5	137610192	137610385	194	*	pELS	chr5	137605103	137613784	8682	-	18542	Pcolce	chr5-137610192-137610385
chr3	54360923	54361266	344	*	dELS	chr3	54361109	54391037	29929	+	50706	Postn	chr3-54360923-54361266
chr3	54361724	54361929	206	*	dELS	chr3	54361109	54391037	29929	+	50706	Postn	chr3-54361724-54361929
chr6	36723190	36723536	347	*	dELS	chr6	36714929	36810220	95292	-	19242	Ptn	chr6-36723190-36723536
chr6	36727643	36727986	344	*	dELS	chr6	36714929	36810220	95292	-	19242	Ptn	chr6-36727643-36727986
chr6	36728195	36728379	185	*	dELS	chr6	36714929	36810220	95292	-	19242	Ptn	chr6-36728195-36728379
chr6	36729831	36730169	339	*	dELS	chr6	36714929	36810220	95292	-	19242	Ptn	chr6-36729831-36730169
chr6	36752808	36753157	350	*	dELS	chr6	36714929	36810220	95292	-	19242	Ptn	chr6-36752808-36753157
chr6	36755167	36755434	268	*	dELS	chr6	36714929	36810220	95292	-	19242	Ptn	chr6-36755167-36755434
chr6	36775928	36776272	345	*	dELS	chr6	36714929	36810220	95292	-	19242	Ptn	chr6-36775928-36776272
chr6	36777031	36777302	272	*	dELS	chr6	36714929	36810220	95292	-	19242	Ptn	chr6-36777031-36777302
chr6	36777629	36777978	350	*	dELS	chr6	36714929	36810220	95292	-	19242	Ptn	chr6-36777629-36777978
chr6	36778008	36778320	313	*	dELS	chr6	36714929	36810220	95292	-	19242	Ptn	chr6-36778008-36778320
chr6	36784747	36785081	335	*	dELS	chr6	36714929	36810220	95292	-	19242	Ptn	chr6-36784747-36785081
chr6	36788238	36788392	155	*	pELS	chr6	36714929	36810220	95292	-	19242	Ptn	chr6-36788238-36788392
chr6	36793802	36794100	299	*	dELS	chr6	36714929	36810220	95292	-	19242	Ptn	chr6-36793802-36794100
chr6	36797381	36797548	168	*	dELS	chr6	36714929	36810220	95292	-	19242	Ptn	chr6-36797381-36797548
chr6	36800617	36800851	235	*	dELS	chr6	36714929	36810220	95292	-	19242	Ptn	chr6-36800617-36800851
chr6	36809551	36809769	219	*	dELS	chr6	36714929	36810220	95292	-	19242	Ptn	chr6-36809551-36809769
chr6	36774543	36774862	320	*	dELS	chr6	36714929	36810220	95292	-	19242	Ptn	chr6-36774543-36774862
chr6	36788846	36789161	316	*	pELS	chr6	36714929	36810220	95292	-	19242	Ptn	chr6-36788846-36789161
chr6	36808473	36808632	160	*	dELS	chr6	36714929	36810220	95292	-	19242	Ptn	chr6-36808473-36808632
chr6	36808685	36809013	329	*	dELS	chr6	36714929	36810220	95292	-	19242	Ptn	chr6-36808685-36809013
chr1	79822764	79823075	312	*	dELS	chr1	79794197	79861180	66984	-	20720	Serpine2	chr1-79822764-79823075
chr1	79823172	79823421	250	*	dELS	chr1	79794197	79861180	66984	-	20720	Serpine2	chr1-79823172-79823421
chr1	79850376	79850718	343	*	dELS	chr1	79794197	79861180	66984	-	20720	Serpine2	chr1-79850376-79850718
chr1	79858188	79858398	211	*	dELS	chr1	79794197	79861180	66984	-	20720	Serpine2	chr1-79858188-79858398
chr1	79860141	79860314	174	*	dELS	chr1	79794197	79861180	66984	-	20720	Serpine2	chr1-79860141-79860314
chr1	79860448	79860793	346	*	dELS	chr1	79794197	79861180	66984	-	20720	Serpine2	chr1-79860448-79860793
chr1	79803055	79803378	324	*	dELS	chr1	79794197	79861180	66984	-	20720	Serpine2	chr1-79803055-79803378
chr11	75409682	75410007	326	*	dELS	chr11	75409769	75422701	12933	-	20317	Serpinf1	chr11-75409682-75410007
chr11	75410296	75410461	166	*	dELS	chr11	75409769	75422701	12933	-	20317	Serpinf1	chr11-75410296-75410461
chr11	75411267	75411478	212	*	dELS	chr11	75409769	75422701	12933	-	20317	Serpinf1	chr11-75411267-75411478
chr11	75414741	75415015	275	*	dELS	chr11	75409769	75422701	12933	-	20317	Serpinf1	chr11-75414741-75415015
chr11	75415147	75415495	349	*	dELS	chr11	75409769	75422701	12933	-	20317	Serpinf1	chr11-75415147-75415495
chr11	75416055	75416300	246	*	dELS	chr11	75409769	75422701	12933	-	20317	Serpinf1	chr11-75416055-75416300
chr11	75416437	75416645	209	*	dELS	chr11	75409769	75422701	12933	-	20317	Serpinf1	chr11-75416437-75416645
chr11	75416728	75416899	172	*	dELS	chr11	75409769	75422701	12933	-	20317	Serpinf1	chr11-75416728-75416899
chr11	75421111	75421355	245	*	pELS	chr11	75409769	75422701	12933	-	20317	Serpinf1	chr11-75421111-75421355
chr11	75421374	75421542	169	*	pELS	chr11	75409769	75422701	12933	-	20317	Serpinf1	chr11-75421374-75421542
chr11	75421724	75421937	214	*	pELS	chr11	75409769	75422701	12933	-	20317	Serpinf1	chr11-75421724-75421937
chr11	75421969	75422199	231	*	pELS	chr11	75409769	75422701	12933	-	20317	Serpinf1	chr11-75421969-75422199
chr8	23411221	23411559	339	*	dELS	chr8	23411502	23449632	38131	+	20377	Sfrp1	chr8-23411221-23411559
chr8	23411677	23411833	157	*	dELS	chr8	23411502	23449632	38131	+	20377	Sfrp1	chr8-23411677-23411833
chr8	23413326	23413565	240	*	dELS	chr8	23411502	23449632	38131	+	20377	Sfrp1	chr8-23413326-23413565
chr8	23420463	23420753	291	*	dELS	chr8	23411502	23449632	38131	+	20377	Sfrp1	chr8-23420463-23420753
chr8	23421668	23421866	199	*	dELS	chr8	23411502	23449632	38131	+	20377	Sfrp1	chr8-23421668-23421866
chr8	23424175	23424376	202	*	dELS	chr8	23411502	23449632	38131	+	20377	Sfrp1	chr8-23424175-23424376
chr8	23424692	23424842	151	*	dELS	chr8	23411502	23449632	38131	+	20377	Sfrp1	chr8-23424692-23424842
chr8	23425012	23425306	295	*	dELS	chr8	23411502	23449632	38131	+	20377	Sfrp1	chr8-23425012-23425306
chr8	23425365	23425714	350	*	dELS	chr8	23411502	23449632	38131	+	20377	Sfrp1	chr8-23425365-23425714
chr8	23438077	23438367	291	*	dELS	chr8	23411502	23449632	38131	+	20377	Sfrp1	chr8-23438077-23438367
chr2	158122052	158122347	296	*	dELS	chr2	158116402	158146436	30035	-	21817	Tgm2	chr2-158122052-158122347
chr2	158122837	158123185	349	*	dELS	chr2	158116402	158146436	30035	-	21817	Tgm2	chr2-158122837-158123185
chr2	158129662	158129938	277	*	dELS	chr2	158116402	158146436	30035	-	21817	Tgm2	chr2-158129662-158129938
chr2	158130306	158130644	339	*	dELS	chr2	158116402	158146436	30035	-	21817	Tgm2	chr2-158130306-158130644
chr2	158130671	158130976	306	*	dELS	chr2	158116402	158146436	30035	-	21817	Tgm2	chr2-158130671-158130976
chr2	158133090	158133438	349	*	dELS	chr2	158116402	158146436	30035	-	21817	Tgm2	chr2-158133090-158133438
chr2	158136266	158136612	347	*	dELS	chr2	158116402	158146436	30035	-	21817	Tgm2	chr2-158136266-158136612
chr2	158139685	158140032	348	*	dELS	chr2	158116402	158146436	30035	-	21817	Tgm2	chr2-158139685-158140032
chr2	158140754	158141028	275	*	dELS	chr2	158116402	158146436	30035	-	21817	Tgm2	chr2-158140754-158141028
chr2	158141317	158141602	286	*	dELS	chr2	158116402	158146436	30035	-	21817	Tgm2	chr2-158141317-158141602
chr2	158141778	158141979	202	*	dELS	chr2	158116402	158146436	30035	-	21817	Tgm2	chr2-158141778-158141979
chr2	158142009	158142341	333	*	dELS	chr2	158116402	158146436	30035	-	21817	Tgm2	chr2-158142009-158142341
chr2	158145454	158145748	295	*	dELS	chr2	158116402	158146436	30035	-	21817	Tgm2	chr2-158145454-158145748
chr2	158145770	158145932	163	*	dELS	chr2	158116402	158146436	30035	-	21817	Tgm2	chr2-158145770-158145932
chr2	158144250	158144600	351	*	dELS	chr2	158116402	158146436	30035	-	21817	Tgm2	chr2-158144250-158144600
chr2	158144738	158145069	332	*	dELS	chr2	158116402	158146436	30035	-	21817	Tgm2	chr2-158144738-158145069
chr2	158145160	158145380	221	*	dELS	chr2	158116402	158146436	30035	-	21817	Tgm2	chr2-158145160-158145380
chr2	158137842	158138093	252	*	dELS	chr2	158116402	158146436	30035	-	21817	Tgm2	chr2-158137842-158138093
